# When neighbours play a role: a systems-level analysis of protein interactions conditioning cancer driver mutation effects

**DOI:** 10.1101/2025.01.18.633728

**Authors:** João AI Miranda, Márcia FS Vital, Margarida Carrolo, António Quintela, Francisco R Pinto

## Abstract

**Background:** Cancer is driven by the accumulation of somatic mutations, including driver mutations that confer a selective advantage to cancer cells. Driver proteins operate within complex interaction networks, and their activity is conditioned by neighbour proteins. Understanding the interplay between driver mutations and the expression of their neighbour proteins can provide insights into cancer biology and potential therapeutic targets.

**Methods:** We assessed associations between expression of neighbour proteins and driver mutation status, comparing both between and within cancer types. We further evaluated if neighbours were enriched in significant associations with multiple drivers and characterised the impact of neighbour expression on overall survival for all cancer types.

**Results:** We found a significant correlation between the number of driver associations a neighbour gene has and the number of sign-coherent survival associations, particularly for neighbours enriched in positive associations, where high neighbour expression correlated with increased driver mutations and poorer survival. We identified 119 neighbours enriched in positive driver associations with at least two unfavourable survival associations and 25 neighbours enriched in negative driver associations with at least two favourable survival associations.

**Conclusions:** Our study systematically identified neighbours associated with driver mutation status. Complementary evidence from survival analysis and the literature suggests that neighbours enriched in driver associations can be further explored as drug target candidates.

**Significance Statement:** Cancers are caused by mutations in driver genes. The impact of those mutations in the cell can be influenced by other proteins in the cell that physically interact with the mutated protein. In this work, we analysed cancer patient data to uncover such neighbour proteins that may influence the outcome of driver mutations. We discovered a subset of neighbour proteins that are associated with mutations in multiple cancer drivers and, simultaneously, are associated with changes in survival times of patients for multiple cancer types. These neighbour proteins may help explain why some driver mutations are more common in certain cancer types. We also propose that these neighbour proteins should be explored as candidate drug targets for cancer therapy.
