## Supplementary Table 1 for "When neighbours play a role: a systems-level analysis of protein interactions conditioning cancer driver mutation effects"

gene	nint	nsig	z	npos	nneg	posfrac	enriched	posstrict	pos	negstrict	neg	allstrict	all	SA	SApos	SAneg	type	DAsign	SAsign	driver	canonical	oncogene	tsgene	references	opentargets
AATF	79	18	4.460347758	18	0	1.0	1	2	8	0	3	2	11	2	2	0	BCT	positive	positive	0	0	0	0	https://doi.org/10.1038/s41467-025-60228-z; https://doi.org/10.3389/fonc.2023.1130380; https://doi.org/10.2147/OTT.S319734	Not Target
ADRM1	50	11	5.342295432	11	0	1.0	1	2	8	0	0	2	8	2	2	0	BCT	positive	positive	0	0	0	0	https://doi.org/10.1002/kjm2.12298	Target (Cancer)
AP2S1	31	8	4.646238795	8	0	1.0	1	3	8	0	2	3	10	3	3	0	BCT	positive	positive	0	0	0	0	0	Not Target
ARL14	25	7	4.857009424	7	0	1.0	1	2	7	0	1	2	8	2	2	0	BCT	positive	positive	0	0	0	0	https://doi.org/10.3389/fcell.2019.00238	Not Target
ASNS	26	7	4.158855276	6	1	0.857142857	1	3	8	0	2	3	10	3	3	0	BCT	positive	positive	0	0	0	0	https://doi.org/10.1038/s41419-022-05015-0	Not Target
ATXN2L	48	15	6.563996617	15	0	1.0	1	2	6	0	2	2	8	2	2	0	BCT	positive	positive	0	0	0	0	https://doi.org/10.1038/s41419-019-1362-2	Not Target
AURKA	168	43	6.512390693	43	0	1.0	1	7	12	0	3	7	15	5	3	0	BCT	positive	positive	1	0	0	0	driver	Target (Cancer)
AURKB	171	49	6.496276863	48	1	0.979591837	1	5	11	0	2	5	13	5	3	0	BCT	positive	positive	0	0	0	0	https://doi.org/10.1186/s12967-024-05099-6	Target (Cancer)
BAK1	13	5	5.22392748	5	0	1.0	1	2	7	0	2	2	9	2	2	0	BCT	positive	positive	0	0	0	0	0	Not Target
BUB1	41	14	5.272982135	14	0	1.0	1	6	8	0	3	6	11	5	3	0	BCT	positive	positive	0	0	0	0	https://doi.org/10.1016/j.lfs.2024.122916	Not Target
BUB1B	44	11	5.123475383	11	0	1.0	1	5	9	0	3	5	12	5	3	0	BCT	positive	positive	1	1	0	1	driver	Not Target
CBX3	138	30	4.716448121	30	0	1.0	1	5	12	0	1	5	13	5	3	0	BCT	positive	positive	0	0	0	0	https://doi.org/10.1038/s41388-022-02296-9	Not Target
CBX8	69	18	5.550996455	18	0	1.0	1	3	4	0	3	3	7	3	3	0	BCT	positive	positive	0	0	0	0	https://doi.org/10.1038/s41419-018-1288-0; https://doi.org/10.1158/1541-7786.MCR-22-0139	Not Target
CCDC137	36	9	4.591816532	9	0	1.0	1	3	7	0	0	3	7	3	3	0	BCT	positive	positive	0	0	0	0	https://doi.org/10.1186/s13046-023-02749-3	Not Target
CCNB1	64	17	4.865080775	17	0	1.0	1	5	9	0	2	5	11	5	3	0	BCT	positive	positive	0	0	0	0	https://doi.org/10.1186/s12920-023-01627-3	Not Target
CDC25B	19	7	4.193879741	7	0	1.0	1	3	5	0	0	3	5	3	3	0	BCT	positive	positive	0	0	0	0	https://doi.org/10.3389/fonc.2019.00236	Not Target
CDC45	17	6	4.982444157	6	0	1.0	1	5	8	0	6	5	14	5	3	0	BCT	positive	positive	0	0	0	0	https://doi.org/10.1186/s12967-024-05038-5	Not Target
CDC6	21	7	5.493437734	7	0	1.0	1	5	8	0	3	5	11	5	3	0	BCT	positive	positive	0	0	0	0	https://doi.org/10.1038/s41598-020-73474-6	Not Target
CDK1	223	40	4.202850423	38	2	0.95	1	6	8	0	0	6	8	5	3	0	BCT	positive	positive	0	0	0	0	https://doi.org/10.1158/0008-5472.CAN-18-0330	Target (Cancer)
CDK2	246	61	6.435307067	60	1	0.983606557	1	4	8	0	0	4	8	4	3	0	BCT	positive	positive	0	0	0	0	https://doi.org/10.1158/2159-8290.CD-23-0954	Target (Cancer)
CENPA	96	27	6.060976131	27	0	1.0	1	3	6	0	4	3	10	3	3	0	BCT	positive	positive	0	0	0	0	https://doi.org/10.1007/s00018-023-05063-5	Not Target
CENPK	10	4	5.094739598	4	0	1.0	1	4	8	0	5	4	13	4	3	0	BCT	positive	positive	0	0	0	0	https://doi.org/10.1007/s10120-022-01311-y	Not Target
CENPO	7	3	3.917763034	3	0	1.0	1	4	8	0	2	4	10	4	3	0	BCT	positive	positive	0	0	0	0	https://doi.org/10.1007/s12672-022-00469-2	Not Target
CHAC2	3	2	4.046130139	2	0	1.0	1	2	10	0	5	2	15	2	2	0	BCT	positive	positive	0	0	0	0	0	Not Target
CHRAC1	19	6	4.512838828	6	0	1.0	1	2	7	0	4	2	11	2	2	0	BCT	positive	positive	0	0	0	0	https://doi.org/10.1093/carcin/bgab103	Not Target
CHTF18	25	10	7.653348884	10	0	1.0	1	3	5	0	2	3	7	3	3	0	BCT	positive	positive	0	0	0	0	0	Not Target
DLGAP5	22	8	5.960652636	8	0	1.0	1	5	8	0	3	5	11	5	3	0	BCT	positive	positive	1	0	0	0	driver	Not Target
DYNLL1	103	20	3.985378163	20	0	1.0	1	3	7	0	1	3	8	3	3	0	BCT	positive	positive	1	0	0	0	driver	Not Target
E2F1	35	9	4.8774054	9	0	1.0	1	4	9	0	4	4	13	4	3	0	BCT	positive	positive	0	0	0	0	https://doi.org/10.1016/j.mgene.2020.100691	Target (Not Cancer)
EIF2S2	65	15	5.25451257	15	0	1.0	1	5	10	0	3	5	13	5	3	0	BCT	positive	positive	1	0	0	0	driver	Not Target
EIF5A	49	17	8.37299339	15	2	0.882352941	1	3	8	0	1	3	9	3	3	0	BCT	positive	positive	1	0	0	0	driver	Not Target
EIF6	70	18	6.034352061	18	0	1.0	1	2	6	0	3	2	9	2	2	0	BCT	positive	positive	0	0	0	0	https://doi.org/10.1186/s12967-021-02877-4	Not Target
ESPL1	24	6	4.226434585	6	0	1.0	1	2	5	0	1	2	6	2	2	0	BCT	positive	positive	1	0	0	0	driver	Not Target
EXO1	21	7	5.38141058	6	1	0.857142857	1	5	7	0	3	5	10	5	3	0	BCT	positive	positive	0	0	0	0	https://doi.org/10.7150/jca.40673	Not Target
EZH2	196	37	5.273563061	36	1	0.972972973	1	4	9	0	6	4	15	4	3	0	BCT	positive	positive	1	1	1	0	driver	Target (Cancer)
FANCA	47	14	6.721204507	14	0	1.0	1	2	6	0	1	2	7	2	2	0	BCT	positive	positive	1	1	0	1	driver	Not Target
FANCI	63	16	4.394759322	16	0	1.0	1	2	7	0	4	2	11	2	2	0	BCT	positive	positive	0	0	0	0	https://doi.org/10.1158/0008-5472.CAN-23-2738 ; https://doi.org/10.3389/fonc.2023.1260826	Not Target
GTPBP4	73	16	3.991388295	16	0	1.0	1	2	8	0	1	2	9	2	2	0	BCT	positive	positive	0	0	0	0	https://doi.org/10.1155/2022/2164897	Not Target
GTSE1	51	15	5.973442999	15	0	1.0	1	5	8	0	3	5	11	5	3	0	BCT	positive	positive	0	0	0	0	https://doi.org/10.3389/fgene.2023.996362	Not Target
HELLS	32	8	4.135473498	8	0	1.0	1	4	8	0	4	4	12	4	3	0	BCT	positive	positive	0	0	0	0	https://doi.org/10.1038/s41389-020-0210-7	Not Target
HMGA1	88	19	5.309503417	19	0	1.0	1	4	10	0	1	4	11	4	3	0	BCT	positive	positive	1	1	1	0	driver	Not Target
HMMR	20	6	4.292584195	6	0	1.0	1	6	10	0	3	6	13	5	3	0	BCT	positive	positive	0	0	0	0	https://doi.org/10.1038/s41416-023-02406-8	Not Target
HOXA1	42	10	4.836996567	8	2	0.8	1	2	4	0	2	2	6	2	2	0	BCT	positive	positive	0	0	0	0	https://doi.org/10.1016/j.prp.2022.154141	Not Target
HSF1	75	27	6.567613183	27	0	1.0	1	3	8	0	1	3	9	3	3	0	BCT	positive	positive	1	0	0	0	driver	Not Target
KIF11	63	13	5.168480604	12	1	0.923076923	1	5	8	0	1	5	9	5	3	0	BCT	positive	positive	0	0	0	0	https://doi.org/10.4143/crt.2018.460	Target (Cancer)
KIF20A	227	42	5.510101849	41	1	0.976190476	1	6	8	0	1	6	9	5	3	0	BCT	positive	positive	0	0	0	0	https://doi.org/10.1038/s41388-022-02307-9	Not Target
KIF23	205	45	5.629581556	44	1	0.977777778	1	6	9	0	2	6	11	5	3	0	BCT	positive	positive	0	0	0	0	https://doi.org/10.1186/s13046-022-02373-7	Not Target
KIF2C	50	16	5.991797085	16	0	1.0	1	5	9	0	3	5	12	5	3	0	BCT	positive	positive	0	0	0	0	https://doi.org/10.1038/s41598-023-30073-5	Not Target
KIFC1	26	8	4.458435495	8	0	1.0	1	5	10	0	2	5	12	5	3	0	BCT	positive	positive	0	0	0	0	https://doi.org/10.1080/15384047.2015.1070980	Not Target
KLK8	2	2	6.301587102	2	0	1.0	1	2	6	0	1	2	7	2	2	0	BCT	positive	positive	0	0	0	0	https://doi.org/10.3389/fonc.2021.624837; https://doi.org/10.1038/s41419-021-04149-x	Not Target
LAMA3	22	6	4.543109334	6	0	1.0	1	2	6	0	3	2	9	2	2	0	BCT	positive	positive	1	0	0	0	driver	Target (Not Cancer)
LMNB1	112	24	4.123296471	24	0	1.0	1	4	11	0	4	4	15	4	3	0	BCT	positive	positive	0	0	0	0	https://doi.org/10.1016/j.yexcr.2023.113573	Not Target
LYAR	67	19	6.130566477	18	1	0.947368421	1	3	11	0	3	3	14	3	3	0	BCT	positive	positive	0	0	0	0	https://doi.org/10.1155/2021/9979707	Not Target
MCM10	18	7	6.14720369	7	0	1.0	1	3	6	0	3	3	9	3	3	0	BCT	positive	positive	0	0	0	0	https://doi.org/10.1111/cas.14776	Not Target
MCM5	70	19	5.714669479	18	1	0.947368421	1	2	6	0	7	2	13	2	2	0	BCT	positive	positive	1	0	0	0	driver	Not Target
MIF	43	13	5.660756005	13	0	1.0	1	2	8	0	2	2	10	2	2	0	BCT	positive	positive	0	0	0	0	https://doi.org/10.4049/jimmunol.1201161; https://doi.org/10.1038/s41419-020-02992-y	Target (Not Cancer)
MRPL12	48	13	5.673884358	13	0	1.0	1	2	9	0	2	2	11	2	2	0	BCT	positive	positive	1	0	0	0	driver	Not Target
MRPL15	26	8	4.028300481	8	0	1.0	1	2	10	0	2	2	12	2	2	0	BCT	positive	positive	0	0	0	0	0	Not Target
MRPL21	22	9	5.585233255	9	0	1.0	1	2	9	0	4	2	13	2	2	0	BCT	positive	positive	1	0	0	0	driver	Not Target
NME1	33	8	4.299786175	7	1	0.875	1	3	9	0	3	3	12	3	3	0	BCT	positive	positive	0	0	0	0	https://doi.org/10.1158/1541-7786.MCR-18-0019	Not Target
NOP16	32	9	4.638237651	9	0	1.0	1	5	11	0	1	5	12	5	3	0	BCT	positive	positive	0	0	0	0	https://doi.org/10.3233/THC-231256	Not Target
NOP2	77	18	5.253823334	18	0	1.0	1	2	11	0	2	2	13	2	2	0	BCT	positive	positive	0	0	0	0	https://doi.org/10.1038/s41419-024-06899-w	Not Target
NOP58	71	16	4.88890873	15	1	0.9375	1	2	9	0	1	2	10	2	2	0	BCT	positive	positive	1	0	0	0	driver	Not Target
NUDCD1	63	12	4.123448518	12	0	1.0	1	3	8	0	2	3	10	3	3	0	BCT	positive	positive	0	0	0	0	https://doi.org/10.1186/s12885-022-10041-4	Not Target
NUDT1	7	3	4.499140918	3	0	1.0	1	5	8	0	3	5	11	5	3	0	BCT	positive	positive	0	0	0	0	https://doi.org/10.1038/s41467-024-46572-6	Not Target
NUP107	50	13	4.669288936	12	1	0.923076923	1	3	7	0	3	3	10	3	3	0	BCT	positive	positive	0	0	0	0	https://doi.org/10.1016/j.celrep.2023.112882	Not Target
NUP37	27	8	4.434356514	8	0	1.0	1	3	9	0	4	3	13	3	3	0	BCT	positive	positive	0	0	0	0	https://doi.org/10.1038/s41420-024-02138-5	Not Target
PA2G4	61	20	7.826944386	20	0	1.0	1	3	9	0	2	3	11	3	3	0	BCT	positive	positive	0	0	0	0	https://doi.org/10.1186/s13578-022-00788-5	Not Target
PFN1	119	29	6.156205225	29	0	1.0	1	2	9	0	0	2	9	2	2	0	BCT	positive	positive	0	0	0	0	https://doi.org/10.3389/fphar.2022.890891	Not Target
PLK1	142	32	5.607072608	32	0	1.0	1	6	9	0	0	6	9	5	3	0	BCT	positive	positive	1	0	0	0	driver	Target (Cancer)
PLXNA1	27	8	4.05837075	8	0	1.0	1	2	8	0	2	2	10	2	2	0	BCT	positive	positive	0	0	0	0	https://doi.org/10.1016/j.bbadis.2024.167124	Not Target
POLD1	57	14	5.137024781	14	0	1.0	1	2	5	0	4	2	9	2	2	0	BCT	positive	positive	1	1	0	1	driver	Target (Cancer)
POLE4	14	5	4.307021904	5	0	1.0	1	2	8	0	0	2	8	2	2	0	BCT	positive	positive	0	0	0	0	0	Not Target
PPIA	58	16	5.491221064	16	0	1.0	1	4	8	0	4	4	12	4	3	0	BCT	positive	positive	0	0	0	0	https://doi.org/10.1038/s41467-024-48364-4	Target (Cancer)
PPM1G	52	13	3.903117681	13	0	1.0	1	2	7	0	3	2	10	2	2	0	BCT	positive	positive	0	0	0	0	https://doi.org/10.1038/s41419-021-04013-y	Not Target
PPP4C	36	8	3.996243167	8	0	1.0	1	3	6	0	3	3	9	3	3	0	BCT	positive	positive	1	0	0	0	driver	Not Target
PRC1	177	33	5.398721312	33	0	1.0	1	5	8	0	2	5	10	5	3	0	BCT	positive	positive	0	0	0	0	https://doi.org/10.18632/oncotarget.23577	Not Target
PSMD11	63	14	4.130694899	14	0	1.0	1	3	8	0	4	3	12	3	3	0	BCT	positive	positive	0	0	0	0	https://doi.org/10.1016/j.cellsig.2024.111279	Target (Cancer)
PSMD14	96	20	5.296599177	19	1	0.95	1	6	8	0	0	6	8	5	3	0	BCT	positive	positive	0	0	0	0	https://doi.org/10.1038/s41388-023-02905-1	Target (Cancer)
PSMG3	8	3	4.754894782	3	0	1.0	1	3	5	0	3	3	8	3	3	0	BCT	positive	positive	0	0	0	0	https://doi.org/10.1007/s12094-024-03580-8	Not Target
RAD51	43	13	6.418477094	13	0	1.0	1	6	8	0	0	6	8	5	3	0	BCT	positive	positive	0	0	0	0	https://doi.org/10.1371/journal.pone.0100993	Not Target
RPL28	94	17	4.172503876	17	0	1.0	1	2	6	0	2	2	8	2	2	0	BCT	positive	positive	1	0	0	0	driver	Target (Not Cancer)
RPL35	92	27	6.232211351	26	1	0.962962963	1	2	7	0	3	2	10	2	2	0	BCT	positive	positive	0	0	0	0	https://doi.org/10.1186/s12935-021-02199-x	Target (Not Cancer)
RPL7A	107	20	4.039551422	19	1	0.95	1	2	4	0	5	2	9	2	2	0	BCT	positive	positive	0	0	0	0	https://doi.org/10.1023/a:1012293507534	Target (Not Cancer)
RPLP0	115	28	5.058172563	27	1	0.964285714	1	3	7	0	4	3	11	3	3	0	BCT	positive	positive	0	0	0	0	https://doi.org/10.1007/s12013-019-00876-3	Target (Not Cancer)
RPLP2	65	19	6.494475213	18	1	0.947368421	1	3	4	0	2	3	6	3	3	0	BCT	positive	positive	0	0	0	0	https://doi.org/10.1186/s12935-023-03140-0	Not Target
RPS15A	66	13	4.582237783	11	2	0.846153846	1	2	7	0	5	2	12	2	2	0	BCT	positive	positive	0	0	0	0	https://doi.org/10.3349/ymj.2018.59.10.1166; https://doi.org/10.3892/ijo.2016.3366	Target (Not Cancer)
RPS21	55	13	4.470822635	13	0	1.0	1	2	3	0	4	2	7	2	2	0	BCT	positive	positive	0	0	0	0	https://doi.org/10.1016/j.tranon.2024.102189	Target (Not Cancer)
RRP9	35	8	4.011870684	8	0	1.0	1	2	8	0	2	2	10	2	2	0	BCT	positive	positive	0	0	0	0	https://doi.org/10.1186/s13062-024-00578-8	Not Target
RUVBL2	133	33	5.24977402	33	0	1.0	1	3	5	0	2	3	7	3	3	0	BCT	positive	positive	0	0	0	0	https://doi.org/10.1038/s41375-019-0495-8	Not Target
SH2D2A	29	7	4.250632916	7	0	1.0	1	2	5	0	2	2	7	2	2	0	BCT	positive	positive	0	0	0	0	0	Not Target
SKA3	34	10	6.118386841	10	0	1.0	1	3	5	0	1	3	6	3	3	0	BCT	positive	positive	0	0	0	0	https://doi.org/10.1038/s41419-020-03104-6	Not Target
SKP2	45	9	4.130661009	9	0	1.0	1	2	6	0	4	2	10	2	2	0	BCT	positive	positive	1	0	0	0	driver	Not Target
SLC25A19	14	6	6.274317399	6	0	1.0	1	3	5	0	3	3	8	3	3	0	BCT	positive	positive	0	0	0	0	https://doi.org/10.1016/j.intimp.2024.112367	Not Target
SNRPA1	80	15	4.083268043	15	0	1.0	1	3	11	0	3	3	14	3	3	0	BCT	positive	positive	0	0	0	0	https://doi.org/10.3389/fimmu.2022.842069	Not Target
SNRPB2	65	14	4.54249587	13	1	0.928571429	1	3	10	0	1	3	11	3	3	0	BCT	positive	positive	0	0	0	0	https://doi.org/10.1111/cas.16356	Not Target
SNRPD2	95	22	5.920113754	22	0	1.0	1	3	8	0	1	3	9	3	3	0	BCT	positive	positive	1	0	0	0	driver	Not Target
SPAG5	41	11	4.36796226	10	1	0.909090909	1	5	11	0	2	5	13	5	3	0	BCT	positive	positive	0	0	0	0	https://doi.org/10.1089/dna.2021.0531; https://doi.org/10.1038/s41598-024-64354-4	Not Target
SPC25	14	6	5.676885232	6	0	1.0	1	2	7	0	1	2	8	2	2	0	BCT	positive	positive	0	0	0	0	https://doi.org/10.1016/j.biopha.2018.02.015	Not Target
SRRT	79	21	6.743158181	21	0	1.0	1	2	4	0	5	2	9	2	2	0	BCT	positive	positive	1	0	0	0	driver	Not Target
SSBP1	81	21	6.491170082	21	0	1.0	1	3	7	0	3	3	10	3	3	0	BCT	positive	positive	1	0	0	0	driver	Not Target
STIP1	202	61	9.575601217	60	1	0.983606557	1	5	11	0	3	5	14	5	3	0	BCT	positive	positive	0	0	0	0	https://doi.org/10.3389/fonc.2022.1085917	Not Target
TACC3	33	10	5.802330921	10	0	1.0	1	4	9	0	2	4	11	4	3	0	BCT	positive	positive	0	0	0	0	https://doi.org/10.1038/s41418-023-01140-1	Not Target
TBRG4	25	6	3.956460941	6	0	1.0	1	3	9	0	4	3	13	3	3	0	BCT	positive	positive	0	0	0	0	https://doi.org/10.1016/j.abb.2020.108351	Not Target
TFRC	68	16	4.739896552	15	1	0.9375	1	3	14	0	4	3	18	3	3	0	BCT	positive	positive	0	0	0	0	https://doi.org/10.1186/s12935-023-02995-7	Target (Cancer)
TK1	43	15	7.306790241	15	0	1.0	1	5	9	0	2	5	11	5	3	0	BCT	positive	positive	0	0	0	0	https://doi.org/10.1038/s41598-024-56676-0	Not Target
TKT	43	4	inf	4	0	1.0	1	2	8	0	2	2	10	2	2	0	BCT	positive	positive	0	0	0	0	https://doi.org/10.1038/s41419-022-04575-5	Not Target
TMPO	140	34	5.968450835	34	0	1.0	1	2	6	0	5	2	11	2	2	0	BCT	positive	positive	0	0	0	0	0	Not Target
TOMM40	34	10	5.295816474	10	0	1.0	1	2	7	0	3	2	10	2	2	0	BCT	positive	positive	0	0	0	0	0	Not Target
TRIM28	295	63	5.516265018	62	1	0.984126984	1	2	3	0	3	2	6	2	2	0	BCT	positive	positive	1	0	0	0	driver	Not Target
TRIP13	34	10	3.999917583	9	1	0.9	1	5	11	0	1	5	12	5	3	0	BCT	positive	positive	0	0	0	0	https://doi.org/10.1038/s41419-024-07012-x	Not Target
TROAP	12	6	6.033633801	6	0	1.0	1	6	12	0	2	6	14	5	3	0	BCT	positive	positive	0	0	0	0	https://doi.org/10.1038/s41419-021-03422-3	Not Target
TUBA1B	120	26	4.267960179	26	0	1.0	1	4	11	0	4	4	15	4	3	0	BCT	positive	positive	0	0	0	0	https://doi.org/10.1038/s41598-024-58982-z	Target (Cancer)
TUBA1C	77	15	4.686000537	13	2	0.866666667	1	5	11	0	2	5	13	5	3	0	BCT	positive	positive	1	0	0	0	driver	Target (Cancer)
TUBB	150	35	5.661759656	34	1	0.971428571	1	3	6	0	3	3	9	3	3	0	BCT	positive	positive	0	0	0	0	https://doi.org/10.1038/s41419-023-05687-2	Target (Cancer)
UBE2C	81	19	4.174334785	19	0	1.0	1	6	11	0	1	6	12	5	3	0	BCT	positive	positive	0	0	0	0	https://doi.org/10.1158/1541-7786.MCR-19-0561	Not Target
UBE2T	78	20	5.763473208	20	0	1.0	1	5	11	0	5	5	16	5	3	0	BCT	positive	positive	0	0	0	0	https://doi.org/10.1016/j.clinre.2020.06.018	Not Target
UTP6	26	6	4.224916602	6	0	1.0	1	2	5	0	2	2	7	2	2	0	BCT	positive	positive	0	0	0	0	0	Not Target
ZWILCH	4	2	4.130769231	2	0	1.0	1	2	8	0	4	2	12	2	2	0	BCT	positive	positive	1	0	0	0	driver	Not Target
