## Supplementary Table 2 for "When neighbours play a role: a systems-level analysis of protein interactions conditioning cancer driver mutation effects"

gene	nint	nsig	z	npos	nneg	posfrac	enriched	posstrict	pos	negstrict	neg	allstrict	all	SA	SApos	SAneg	type	DAsign	SAsign	driver	canonical	oncogene	tsgene	references	opentargets
AHCYL1	69	20	7.102728816	0	20	0.0	1	0	2	2	1	2	3	2	0	2	BCT	negative	negative	0	0	0	0	https://doi.org/10.1186/s13062-023-00364-y; https://doi.org/10.1155/2022/5054324	Not Target
AP3S2	10	4	4.82862437	0	4	0.0	1	0	3	2	1	2	4	2	0	2	BCT	negative	negative	0	0	0	0	0	Not Target
ARL3	9	4	4.14	0	4	0.0	1	0	5	2	3	2	8	2	0	2	BCT	negative	negative	0	0	0	0	0	Not Target
C3orf18	22	7	4.625119462	0	7	0.0	1	0	6	2	2	2	8	2	0	2	BCT	negative	negative	0	0	0	0	0	Not Target
CLCC1	32	9	3.941380853	0	9	0.0	1	0	4	2	2	2	6	2	0	2	BCT	negative	negative	0	0	0	0	0	Not Target
CRBN	59	13	4.193986469	2	11	0.153846154	1	0	3	2	4	2	7	2	0	2	BCT	negative	negative	1	0	0	0	driver	Target (Cancer)
CX3CL1	16	5	4.178947236	0	5	0.0	1	0	3	2	8	2	11	2	0	2	BCT	negative	negative	0	0	0	0	0	Target (Not Cancer)
DTNA	25	7	4.894026245	0	7	0.0	1	0	6	2	1	2	7	2	0	2	BCT	negative	negative	1	0	0	0	driver	Not Target
ECHDC2	3	2	7.041738916	0	2	0.0	1	0	1	3	6	3	7	3	0	2	BCT	negative	negative	0	0	0	0	https://doi.org/10.1186/s10020-024-00832-9	Not Target
INPP5K	11	5	5.074112935	0	5	0.0	1	0	3	2	2	2	5	2	0	2	BCT	negative	negative	0	0	0	0	0	Not Target
KLF2	4	2	4.221374184	0	2	0.0	1	0	4	3	3	3	7	3	0	2	BCT	negative	negative	1	0	0	0	driver	Not Target
MAGI3	17	6	4.504096496	0	6	0.0	1	0	4	2	4	2	8	2	0	2	BCT	negative	negative	0	0	0	0	https://doi.org/10.1186/s12943-022-01622-9	Not Target
MCF2L	8	3	4.403768565	0	3	0.0	1	0	1	3	3	3	4	3	0	2	BCT	negative	negative	0	0	0	0	0	Not Target
MOCS2	6	3	4.676617086	0	3	0.0	1	0	4	2	2	2	6	2	0	2	BCT	negative	negative	0	0	0	0	0	Not Target
PGM5	4	2	4.71352491	0	2	0.0	1	0	4	3	5	3	9	3	0	2	BCT	negative	negative	0	0	0	0	https://doi.org/10.1186/s12935-019-0967-y	Not Target
PIK3R1	149	43	7.356318394	1	42	0.023255814	1	0	2	2	4	2	6	2	0	2	BCT	negative	negative	1	1	0	1	driver	Target (Cancer)
PLA2G12A	11	4	4.373305382	0	4	0.0	1	0	4	2	1	2	5	2	0	2	BCT	negative	negative	0	0	0	0	https://doi.org/10.3390/ijms241310889	Not Target
PTGR2	5	3	4.797079433	0	3	0.0	1	0	1	2	3	2	4	2	0	2	BCT	negative	negative	0	0	0	0	0	Not Target
RAPGEF4	6	3	4.937079087	0	3	0.0	1	0	4	2	2	2	6	2	0	2	BCT	negative	negative	0	0	0	0	0	Not Target
RBL2	22	7	5.074140115	0	7	0.0	1	0	4	2	0	2	4	2	0	2	BCT	negative	negative	0	0	0	0	https://doi.org/10.1038/s41388-018-0214-3	Not Target
SCN1B	18	6	4.974625641	0	6	0.0	1	0	7	2	5	2	12	2	0	2	BCT	negative	negative	0	0	0	0	0	Not Target
TAF9B	28	8	4.164770483	0	8	0.0	1	0	4	2	4	2	8	2	0	2	BCT	negative	negative	0	0	0	0	0	Not Target
ZBTB46	8	4	5.878681035	0	4	0.0	1	0	3	2	2	2	5	2	0	2	BCT	negative	negative	0	0	0	0	https://doi.org/10.1038/s41590-024-01936-4	Not Target
ZFP14	4	2	4.046130139	0	2	0.0	1	0	3	2	5	2	8	2	0	2	BCT	negative	negative	1	0	0	0	driver	Not Target
ZMYND10	3	2	5.1	0	2	0.0	1	0	1	2	4	2	5	2	0	2	BCT	negative	negative	1	0	0	0	driver	Not Target
